# A targeted mass-spectrometry plasma proteome for simultaneous multi-disease screening

**DOI:** 10.64898/2026.07.18.739311

**Authors:** Ahrum Son, Jaeho Ji, Eunjeong Han, Yunho Choi, Jumin Park, Heejin Lee, Sujin Park, Hyunsoo Kim

**Author notes:** Correspondence: Hyunsoo Kim – Department of Convergent Bioscience and Informatics, Chungnam National University, Daejeon 34134, Republic of Korea. Ahrum Son – Graduate School of Medical Science, University of Ulsan, Ulsan 44610, Republic of Korea.

## Abstract

Population health screening is fragmented across dozens of single-condition assays. We asked whether one targeted mass-spectrometry measurement of the plasma proteome could screen simultaneously for many common diseases. Using multiple-reaction-monitoring LC-MS/MS, we quantified 126 proteins (509 peptides) directly in crude plasma from 490 individuals spanning 16 diseases (eight cancers, three inflammatory or renal conditions, and five metabolic and lifestyle disorders) plus age- and sex-matched controls, each protein referenced to a stable-isotope-labelled internal standard. Proteome variation was organised primarily by disease rather than demographics. Cross-validated classifiers detected each disease against matched controls with a mean AUROC of 0.979, a 17-way model identified the specific disease at roughly ten times chance, and a 20-protein subset reproduced full-panel performance. We show that these within-cohort estimates are optimistic upper bounds because each disease was acquired as a separate case-control batch without independent validation. We quantify this, establishing analytical feasibility and defining the validation required for translation.
