## Supplementary material for "A targeted mass-spectrometry plasma proteome for simultaneous multi-disease screening": Table S1

### Sheet: Table S1
Disease	N	Age	BMI	Height	Weight	SBP	DBP	WBC	RBC	HB	HCT	PLT	Neutophil	Lympho	Monoc	Prt_A	Alb	BUN	UrAcid	Glu	TBil	AST	ALT	ALP	Chol	Na	K	Cl	TG
Normal control	30	52.4 ± 6.6	24.2 ± 2.7	174.2 ± 5.2	73.3 ± 8.9	77.6 ± 8.6	125.1 ± 11.6	6.1 ± 1.6	5.0 ± 0.3	15.2 ± 1.0	44.7 ± 2.9	247.6 ± 42.1	56.8 ± 11.5	30.9 ± 6.1	7.2 ± 1.8	7.2 ± 0.4	4.9 ± 0.2	11.9 ± 2.3	6.6 ± 1.4	91.2 ± 9.7	0.9 ± 0.3	20.6 ± 10.7	18.2 ± 12.6	65.3 ± 14.0	168.2 ± 30.1	140.8 ± 1.1	4.2 ± 0.3	103.0 ± 1.6	—
Breast cancer	30	61.4 ± 15.5	25.5 ± 4.0	152.8 ± 5.6	59.6 ± 9.7	76.3 ± 12.1	136.6 ± 18.9	7.1 ± 3.0	3.9 ± 0.7	11.9 ± 2.1	35.6 ± 6.3	237.0 ± 96.6	64.9 ± 14.7	25.4 ± 13.1	7.3 ± 3.9	6.5 ± 0.8	4.1 ± 0.6	16.0 ± 9.8	4.4 ± 1.3	131.3 ± 47.4	0.6 ± 0.4	49.5 ± 113.3	44.2 ± 91.9	91.4 ± 84.6	173.2 ± 55.4	138.4 ± 2.3	4.4 ± 0.5	103.2 ± 3.2	141.8 ± 95.0
Colon cancer	30	67.6 ± 9.9	23.3 ± 2.2	162.1 ± 9.2	61.3 ± 7.9	78.5 ± 13.4	132.0 ± 18.4	7.4 ± 3.0	4.1 ± 0.8	11.8 ± 2.5	35.8 ± 7.1	276.9 ± 95.7	61.8 ± 10.9	27.6 ± 9.4	7.4 ± 2.3	6.5 ± 0.8	3.9 ± 0.6	14.8 ± 5.2	4.6 ± 1.3	122.5 ± 41.2	0.5 ± 0.3	21.2 ± 8.3	15.2 ± 7.6	78.4 ± 30.5	167.2 ± 48.6	139.5 ± 2.2	4.2 ± 0.6	104.0 ± 3.2	132.5 ± 46.9
Thyroid cancer	30	51.5 ± 15.0	25.7 ± 5.2	163.1 ± 9.4	68.6 ± 15.5	77.5 ± 10.5	131.5 ± 16.3	5.9 ± 1.4	4.6 ± 0.7	14.1 ± 1.8	41.7 ± 5.2	251.1 ± 50.9	57.8 ± 8.5	32.8 ± 8.1	6.5 ± 1.6	7.2 ± 0.6	4.4 ± 0.3	14.0 ± 3.8	4.7 ± 1.5	108.3 ± 34.1	0.7 ± 0.3	28.4 ± 20.9	30.8 ± 27.0	68.3 ± 22.8	206.4 ± 48.3	139.6 ± 2.0	4.4 ± 0.4	104.4 ± 2.4	182.8 ± 165.0
Pancreatic cancer	30	68.1 ± 9.6	23.0 ± 3.6	156.9 ± 8.2	56.6 ± 8.8	75.3 ± 15.1	134.2 ± 22.4	7.8 ± 3.6	3.8 ± 0.5	11.6 ± 1.8	34.3 ± 4.9	235.3 ± 98.9	66.3 ± 13.7	21.9 ± 11.4	9.0 ± 3.7	6.0 ± 0.6	3.4 ± 0.8	14.1 ± 4.6	3.8 ± 1.4	152.1 ± 48.8	0.6 ± 0.4	33.6 ± 26.5	37.0 ± 44.8	138.8 ± 115.2	134.9 ± 37.2	137.9 ± 2.8	4.3 ± 0.5	103.5 ± 3.7	117.8 ± 98.2
Liver cancer	30	64.4 ± 8.8	24.6 ± 4.1	162.0 ± 8.4	64.5 ± 11.8	76.4 ± 11.1	133.1 ± 17.8	6.6 ± 3.0	4.4 ± 0.7	13.7 ± 2.2	40.4 ± 6.1	175.2 ± 81.1	63.4 ± 12.2	24.3 ± 10.3	8.1 ± 2.4	6.8 ± 0.9	4.3 ± 2.2	15.9 ± 4.8	7.8 ± 16.9	136.9 ± 65.1	1.4 ± 2.8	97.5 ± 177.1	77.9 ± 142.6	126.2 ± 89.4	167.2 ± 38.2	137.8 ± 3.4	4.4 ± 0.4	102.8 ± 4.5	123.5 ± 95.4
Bladder cancer	30	71.0 ± 12.6	25.2 ± 3.7	164.3 ± 9.6	68.2 ± 13.0	78.9 ± 13.7	142.6 ± 19.2	6.8 ± 2.2	4.3 ± 0.7	13.1 ± 2.2	38.6 ± 6.1	225.9 ± 53.4	59.7 ± 9.4	28.4 ± 8.9	7.6 ± 2.2	6.6 ± 0.7	4.3 ± 0.4	17.7 ± 6.0	5.2 ± 1.4	130.7 ± 48.4	0.6 ± 0.2	24.1 ± 7.9	22.3 ± 11.2	73.4 ± 27.9	164.0 ± 47.7	138.8 ± 2.1	4.4 ± 0.4	104.2 ± 2.8	154.6 ± 79.7
Kidney cancer	30	65.2 ± 11.6	25.1 ± 3.4	162.8 ± 7.2	65.4 ± 9.1	80.1 ± 13.9	133.4 ± 20.0	6.9 ± 2.3	4.3 ± 0.7	13.1 ± 2.1	39.4 ± 6.2	217.5 ± 62.5	59.3 ± 14.9	25.9 ± 10.1	9.2 ± 6.4	6.3 ± 0.8	4.0 ± 0.7	17.3 ± 7.2	5.0 ± 1.3	109.1 ± 19.4	0.6 ± 0.3	23.1 ± 6.6	20.7 ± 10.3	73.8 ± 41.4	172.9 ± 45.1	139.5 ± 3.0	5.6 ± 7.3	104.3 ± 2.9	155.3 ± 43.2
Prostate cancer	30	67.2 ± 10.1	25.4 ± 3.6	167.9 ± 7.2	71.6 ± 11.8	76.4 ± 11.2	132.5 ± 14.9	7.6 ± 3.0	4.4 ± 0.5	13.7 ± 1.5	40.6 ± 4.2	251.9 ± 72.0	62.6 ± 13.9	25.3 ± 11.2	6.9 ± 2.3	6.7 ± 0.8	4.8 ± 3.1	15.6 ± 4.8	9.5 ± 23.7	125.8 ± 51.3	1.3 ± 3.5	23.2 ± 7.4	23.9 ± 15.3	92.2 ± 52.4	176.3 ± 39.5	139.1 ± 1.8	4.3 ± 0.5	103.9 ± 2.2	107.0 ± 42.9
Glomerulonephritis	10	48.9 ± 15.4	24.5 ± 5.9	165.2 ± 7.6	67.0 ± 17.3	77.4 ± 14.6	132.5 ± 15.7	7.5 ± 1.7	4.1 ± 0.5	12.9 ± 1.4	37.4 ± 4.4	258.9 ± 42.7	61.5 ± 6.9	28.6 ± 6.9	6.5 ± 1.2	6.3 ± 1.1	3.7 ± 0.9	21.6 ± 16.2	6.7 ± 2.5	112.4 ± 37.1	0.5 ± 0.3	25.1 ± 13.9	22.5 ± 16.8	63.3 ± 20.5	179.4 ± 37.8	140.1 ± 1.8	4.3 ± 0.4	105.6 ± 2.7	142.0 ± 86.5
Cholecystitis	30	65.9 ± 10.3	24.0 ± 3.6	159.3 ± 9.5	61.1 ± 10.8	76.3 ± 10.7	130.6 ± 26.0	8.6 ± 3.2	4.0 ± 0.7	12.4 ± 2.0	37.0 ± 5.7	241.8 ± 79.9	69.4 ± 19.4	21.4 ± 17.8	6.8 ± 2.3	6.2 ± 0.9	3.7 ± 0.7	15.0 ± 3.9	3.9 ± 1.3	145.1 ± 45.2	1.3 ± 2.1	38.7 ± 28.8	37.9 ± 29.7	128.7 ± 118.5	159.0 ± 54.8	136.5 ± 4.3	4.3 ± 0.5	102.4 ± 3.2	—
Pancreatitis	30	55.2 ± 15.2	24.7 ± 6.2	163.3 ± 9.4	65.8 ± 16.6	77.7 ± 12.4	126.6 ± 20.5	8.3 ± 3.7	3.9 ± 0.5	12.5 ± 1.9	36.6 ± 5.3	227.1 ± 88.6	67.7 ± 14.4	20.9 ± 11.4	7.3 ± 3.1	6.2 ± 0.9	3.7 ± 0.6	14.0 ± 14.1	5.0 ± 2.0	133.4 ± 45.6	1.4 ± 1.9	72.3 ± 106.9	96.0 ± 162.5	205.5 ± 231.0	162.5 ± 42.6	138.1 ± 3.1	14.1 ± 54.4	102.7 ± 3.9	200.6 ± 197.2
Hyperlipidemia	30	65.1 ± 11.3	24.2 ± 2.7	165.5 ± 8.1	66.7 ± 10.9	73.6 ± 10.4	132.2 ± 20.2	7.0 ± 1.9	4.5 ± 0.6	13.8 ± 1.5	41.0 ± 4.6	227.2 ± 52.5	57.2 ± 9.8	32.6 ± 9.2	7.1 ± 1.4	6.9 ± 0.4	4.5 ± 0.3	16.7 ± 5.9	4.8 ± 1.2	109.5 ± 28.0	0.7 ± 0.3	29.4 ± 10.3	33.2 ± 18.7	67.1 ± 21.8	130.5 ± 28.7	140.0 ± 2.0	4.6 ± 0.4	103.9 ± 2.0	103.5 ± 46.3
Hypertension	30	68.6 ± 11.8	28.5 ± 11.3	160.6 ± 10.8	68.9 ± 17.9	77.3 ± 15.2	135.7 ± 16.6	7.7 ± 3.4	4.4 ± 0.8	13.3 ± 2.2	40.2 ± 6.5	228.3 ± 83.9	64.7 ± 13.6	24.7 ± 11.5	7.5 ± 2.7	6.5 ± 0.9	4.1 ± 0.6	23.5 ± 19.3	5.7 ± 2.1	131.4 ± 44.1	0.7 ± 0.5	32.6 ± 40.8	33.5 ± 39.4	72.9 ± 22.1	161.5 ± 39.8	136.5 ± 14.4	4.7 ± 3.0	100.2 ± 17.8	152.2 ± 93.3
Diabetes type 1	30	38.3 ± 17.5	23.1 ± 5.1	166.0 ± 9.2	63.4 ± 13.9	79.1 ± 17.1	121.3 ± 18.0	6.8 ± 1.9	19.6 ± 82.6	13.5 ± 2.3	40.2 ± 6.5	243.0 ± 63.3	58.8 ± 8.1	31.4 ± 7.7	7.0 ± 2.0	6.9 ± 0.8	4.3 ± 0.5	14.4 ± 5.7	4.6 ± 1.6	196.1 ± 80.5	0.7 ± 0.2	24.8 ± 12.0	29.2 ± 20.4	122.3 ± 92.7	179.4 ± 35.6	139.3 ± 2.9	4.3 ± 0.5	102.2 ± 2.9	133.9 ± 93.3
Diabetes type 2	30	57.3 ± 13.4	26.1 ± 4.5	162.5 ± 6.6	68.8 ± 12.4	75.3 ± 10.2	127.1 ± 14.8	7.0 ± 1.4	4.4 ± 0.5	13.6 ± 1.4	40.7 ± 4.1	238.1 ± 68.7	60.4 ± 10.7	29.7 ± 10.0	7.0 ± 1.8	6.8 ± 0.7	4.4 ± 0.6	12.9 ± 4.2	11.2 ± 37.4	181.8 ± 127.5	0.7 ± 0.3	24.7 ± 15.8	25.9 ± 23.8	76.4 ± 32.6	166.4 ± 37.8	139.1 ± 3.1	4.6 ± 0.6	102.7 ± 3.3	182.8 ± 78.8
Obesity	30	60.3 ± 16.2	29.7 ± 2.7	164.5 ± 10.8	80.8 ± 13.6	74.3 ± 14.8	132.7 ± 21.1	7.4 ± 2.2	4.6 ± 0.6	14.0 ± 1.6	41.5 ± 4.7	238.0 ± 63.3	58.2 ± 8.6	30.9 ± 7.4	7.5 ± 1.9	6.8 ± 0.6	4.4 ± 0.4	15.9 ± 3.8	5.4 ± 1.7	121.5 ± 35.7	0.8 ± 0.3	32.0 ± 32.9	34.2 ± 20.3	66.9 ± 20.4	153.8 ± 49.2	140.6 ± 1.5	4.4 ± 0.3	104.2 ± 3.5	142.5 ± 89.8
