## Supplementary material for "A targeted mass-spectrometry plasma proteome for simultaneous multi-disease screening": Table S3

### Sheet: per_class_metrics
Disease	precision	recall	f1-score	support
Normal control	0.724138	0.7	0.711864	30
Breast cancer	0.692308	0.6	0.642857	30
Colon cancer	0.566667	0.566667	0.566667	30
Thyroid cancer	0.407407	0.366667	0.385965	30
Pancreatic cancer	0.851852	0.766667	0.807018	30
Liver cancer	0.827586	0.8	0.813559	30
Bladder cancer	0.8	0.666667	0.727273	30
Kidney cancer	0.2	0.266667	0.228571	30
Prostate cancer	0.241379	0.233333	0.237288	30
Glomerulonephritis	0.6	0.6	0.6	10
Cholecystitis	0.5	0.5	0.5	30
Pancreatitis	0.615385	0.533333	0.571429	30
Hyperlipidemia	0.5	0.466667	0.482759	30
Hypertension	0.487805	0.666667	0.56338	30
Diabetes type 1	0.75	0.7	0.724138	30
Diabetes type 2	0.611111	0.733333	0.666667	30
Obesity	0.793103	0.766667	0.779661	30

### Sheet: confusion_matrix
Group	Normal control	Breast cancer	Colon cancer	Thyroid cancer	Pancreatic cancer	Liver cancer	Bladder cancer	Kidney cancer	Prostate cancer	Glomerulonephritis	Cholecystitis	Pancreatitis	Hyperlipidemia	Hypertension	Diabetes type 1	Diabetes type 2	Obesity
Normal control	21	0	0	1	0	0	0	1	0	0	0	0	5	0	0	2	0
Breast cancer	1	18	0	4	0	0	0	0	0	0	0	1	1	2	0	2	1
Colon cancer	0	0	17	4	0	0	0	1	1	0	4	0	1	0	1	1	0
Thyroid cancer	1	0	3	11	0	1	1	1	2	1	3	1	1	2	0	0	2
Pancreatic cancer	0	0	0	0	23	0	0	1	0	0	0	5	0	0	0	0	1
Liver cancer	0	1	0	0	0	24	0	0	0	2	0	0	1	1	1	0	0
Bladder cancer	0	0	0	0	0	1	20	4	2	0	2	0	0	0	0	1	0
Kidney cancer	0	0	3	1	0	0	1	8	12	0	0	1	2	2	0	0	0
Prostate cancer	0	1	2	2	0	1	1	13	7	0	2	0	0	1	0	0	0
Glomerulonephritis	0	1	0	0	0	0	0	3	0	6	0	0	0	0	0	0	0
Cholecystitis	0	0	2	2	0	0	2	2	3	0	15	2	0	0	0	0	2
Pancreatitis	0	0	3	0	4	0	0	0	0	1	2	16	0	0	1	3	0
Hyperlipidemia	6	1	0	1	0	0	0	1	1	0	0	0	14	6	0	0	0
Hypertension	0	2	0	0	0	1	0	2	0	0	0	0	3	20	1	1	0
Diabetes type 1	0	0	0	0	0	0	0	0	1	0	0	0	0	4	21	4	0
Diabetes type 2	0	0	0	0	0	1	0	0	0	0	1	0	0	3	3	22	0
Obesity	0	2	0	1	0	0	0	3	0	0	1	0	0	0	0	0	23
