## Supplementary material for "A targeted mass-spectrometry plasma proteome for simultaneous multi-disease screening": Table S4

### Sheet: consensus_20protein_panel
No.	Gene	Protein	mean_abs_shap
1	CXCL7	P02775	0.575274
2	ANGT	P01019	0.564678
3	MET	P08581	0.500449
4	PLF4	P02776	0.468492
5	ITA2B	P08514	0.42959
6	RENI	P00797	0.401492
7	VINC	P18206	0.380344
8	CD14	P08571	0.360444
9	KIT	P10721	0.278513
10	FINC	P02751	0.244142
11	BTD	P43251	0.22475
12	ICAM1	P05362	0.201477
13	ALBU	P02768	0.179729
14	MSH2	P43246	0.174675
15	CO7	P10643	0.161032
16	F13A	P00488	0.158606
17	FETA	P02771	0.150757
18	LDHB	P07195	0.125062
19	AMBP	P02760	0.122494
20	A1AG1	P02763	0.117934

### Sheet: per_disease_top5
Disease	Top_5_markers
Breast cancer	CXCL7, PLF4, LA, FINC, FIBG
Colon cancer	CXCL7, PLF4, ITA2B, LDHB, FINC
Thyroid cancer	CXCL7, PLF4, ITA2B, FINC, LDHB
Pancreatic cancer	PLF4, ALBU, A2AP, CD14, CXCL7
Liver cancer	A2MG, VWF, CO7, THRB, CADH1
Bladder cancer	ITA2B, PLF4, CXCL7, THRB, CD14
Kidney cancer	ITA2B, CXCL7, RENI, PLF4, VINC
Prostate cancer	ITA2B, PLF4, CXCL7, RENI, VINC
Glomerulonephritis	MET, CXCL7, PLF4, LA, ALBU
Cholecystitis	CXCL7, PLF4, ITA2B, LDHB, VINC
Pancreatitis	PLF4, CD14, CXCL7, LA, ALBU
Hyperlipidemia	VINC, MET, A1AG1, KIT, CHLE
Hypertension	BTD, FINC, RENI, MSH2, CD14
Diabetes type 1	MSH2, EGLN, ANGT, ALBU, TRFL
Diabetes type 2	ANGT, MSH2, QSOX2, TRFL, FINC
Obesity	ITA2B, PLF4, CXCL7, RENI, RET4

### Sheet: panel_size_curve
n_proteins	overall_AUROC	mean_perdisease_AUROC
1	0.847	0.835
2	0.876	0.889
3	0.906	0.919
5	0.922	0.927
8	0.938	0.953
10	0.95	0.959
15	0.961	0.971
20	0.968	0.979
30	0.979	0.985
50	0.977	0.989
75	0.972	0.985
100	0.973	0.981
126	0.973	0.979
