## Supplementary material for "A targeted mass-spectrometry plasma proteome for simultaneous multi-disease screening": Table 1

### Sheet: Table 1
	Disease	SuperClass	N	Male_n	Female_n	Male_pct	Age_mean	Age_sd	BMI_mean	BMI_sd	SBP_mean	Glu_mean	Chol_mean	Age vs NC (p-value)	BMI vs NC (p-value)	Sex vs NC (p-value)
	Normal control	Normal	30	15	15	50	52.4	6.6	24.2	2.7	77.6	91.2	168.2	-	-	-
	Breast cancer	Cancer	30	0	30	0	61.4	15.5	25.5	4	76.3	131.3	173.2	0.0516	0.1537	0
	Colon cancer	Cancer	30	18	12	60	67.6	9.9	23.3	2.2	78.5	122.5	167.2	0	0.1494	0.6042
	Thyroid cancer	Cancer	30	9	21	30	51.5	15	25.7	5.2	77.5	108.3	206.4	0.8474	0.3871	0.1872
	Pancreatic cancer	Cancer	30	13	17	43.3	68.1	9.6	23	3.6	75.3	152.1	134.9	0	0.1154	0.7961
	Liver cancer	Cancer	30	24	6	80	64.4	8.8	24.6	4.1	76.4	136.9	167.2	0	0.9823	0.0292
	Bladder cancer	Cancer	30	26	4	86.7	71	12.6	25.2	3.7	78.9	130.7	164	0	0.3403	0.0048
	Kidney cancer	Cancer	30	22	8	73.3	65.2	11.6	25.1	3.4	80.1	109.1	172.9	0	0.3255	0.1102
	Prostate cancer	Cancer	30	30	0	100	67.2	10.1	25.4	3.6	76.4	125.8	176.3	0	0.379	0
	Glomerulonephritis	Inflammation	10	6	4	60	48.9	15.4	24.5	5.9	77.4	112.4	179.4	0.4914	0.8882	0.7209
	Cholecystitis	Inflammation	30	17	13	56.7	65.9	10.3	24	3.6	76.3	145.1	159	0	0.6204	0.7961
	Pancreatitis	Inflammation	30	19	11	63.3	55.2	15.2	24.7	6.2	77.7	133.4	162.5	0.3908	0.7845	0.4348
	Hyperlipidemia	Lifestyle	30	23	7	76.7	65.1	11.3	24.2	2.7	73.6	109.5	130.5	0	0.5493	0.0596
	Hypertension	Lifestyle	30	18	12	60	68.6	11.8	28.5	11.3	77.3	131.4	161.5	0	0.0701	0.6042
	Diabetes type 1	Lifestyle	30	15	15	50	38.3	17.5	23.1	5.1	79.1	196.1	179.4	0.0001	0.258	1
	Diabetes type 2	Lifestyle	30	19	11	63.3	57.3	13.4	26.1	4.5	75.3	181.8	166.4	0.077	0.1858	0.4348
	Obesity	Lifestyle	30	22	8	73.3	60.3	16.2	29.7	2.7	74.3	121.5	153.8	0.0017	0	0.1102
	NC: Normal control
