## Supplementary material for "A targeted mass-spectrometry plasma proteome for simultaneous multi-disease screening": Table 2

### Sheet: Table 2
	Rank	Gene	UniProt	Mean_absSHAP	N diseases sig	Top5 marker
	1	CXCL7	P02775	0.575	11	Breast cancer; Colon cancer; Thyroid cancer; Pancreatic cancer; Bladder cancer; Kidney cancer; Prostate cancer; Glomerulonephritis; Cholecystitis; Pancreatitis; Obesity
	2	ANGT	P01019	0.565	3	Diabetes type 1; Diabetes type 2
	3	MET	P08581	0.5	9	Glomerulonephritis; Hyperlipidemia
	4	PLF4	P02776	0.468	11	Breast cancer; Colon cancer; Thyroid cancer; Pancreatic cancer; Bladder cancer; Kidney cancer; Prostate cancer; Glomerulonephritis; Cholecystitis; Pancreatitis; Obesity
	5	ITA2B	P08514	0.43	11	Colon cancer; Thyroid cancer; Bladder cancer; Kidney cancer; Prostate cancer; Cholecystitis; Obesity
	6	RENI	P00797	0.401	13	Kidney cancer; Prostate cancer; Hypertension; Obesity
	7	VINC	P18206	0.38	9	Kidney cancer; Prostate cancer; Cholecystitis; Hyperlipidemia
	8	CD14	P08571	0.36	12	Pancreatic cancer; Bladder cancer; Pancreatitis; Hypertension
	9	KIT	P10721	0.279	1	Hyperlipidemia
	10	FINC	P02751	0.244	9	Breast cancer; Colon cancer; Thyroid cancer; Hypertension; Diabetes type 2
	11	BTD	P43251	0.225	6	Hypertension
	12	ICAM1	P05362	0.201	3	—
	13	ALBU	P02768	0.18	11	Pancreatic cancer; Glomerulonephritis; Pancreatitis; Diabetes type 1
	14	MSH2	P43246	0.175	7	Hypertension; Diabetes type 1; Diabetes type 2
	15	CO7	P10643	0.161	5	Liver cancer
	16	F13A	P00488	0.159	8	—
	17	FETA	P02771	0.151	5	—
	18	LDHB	P07195	0.125	8	Colon cancer; Thyroid cancer; Cholecystitis
	19	AMBP	P02760	0.122	3	—
	20	A1AG1	P02763	0.118	3	Hyperlipidemia
